# Divergent chromatin remodeling in post-sepsis MDSCs underlies MHC class II repression in CCI

**DOI:** 10.64898/2026.01.21.700934

**Authors:** Jason O. Brant, Marie-Pierre L. Gauthier, Christine E. Rodhouse, Ruoxuan Wu, Miguel Hernández-Ríos, Leilani Zeumer-Spataro, Marvin L. Dirain, Ricardo F. Ungaro, Ivanna L. Rocha, Whittman B. Wiggins, Angel M. Charles, Feifei Xiao, Letitia E. Bible, Alicia M. Mohr, Shawn D. Larson, Jaimar C. Rincon, Shannon M. Wallet, Maigan A. Brusko, Tyler J. Loftus, Lyle L. Moldawer, Clayton E. Mathews, Rhonda Bacher, Guoshuai Cai, Robert Maile, Philip A. Efron, Michael P. Kladde

## Abstract

Sepsis survivors exhibit divergent clinical trajectories, including rapid recovery (RAP) or progression to chronic critical illness (CCI), yet how these outcomes are linked to epigenetic repression remains poorly defined. Here, we applied an optimized Omni-ATAC approach to profile chromatin accessibility in CD66b⁺ myeloid-derived suppressor cells (MDSCs) from healthy participants and longitudinally sampled sepsis cohorts stratified by outcome. RAP samples progressively restored healthy chromatin states, whereas CCI samples remained epigenetically fixed in aberrant configurations. Chromatin remodeling exhibited strong pathway specificity: promoters associated with MHC class II antigen presentation were coordinately repressed in CCI, while MHC class I antigen processing and presentation machinery remained preserved. Genome-wide analyses revealed extensive promoter remodeling during recovery in RAP, including immune regulatory loci such as *ARG1*, *CD274*, and *S100A8*/*A9*, contrasted with broad suppression of immune, metabolic, and chromatin regulatory programs in CCI. These findings define divergent epigenetic trajectories in post-sepsis MDSCs and implicate selective failure of antigen presentation as a mechanism of sepsis-induced immunoparalysis in CCI.
