## Supplementary material for "Divergent chromatin remodeling in post-sepsis MDSCs underlies MHC class II repression in CCI": Table S2

### Sheet: all_peaks
group1	group2	Cohens_d	median_difference	mean_difference	mean_group1	mean_group2
CCI_d4	RAP_d4	0.320154	0.294623	0.288069	1.22165	0.933581
CCI_d14	RAP_d4	0.375376	0.352498	0.340917	1.2745	0.933581
HP	RAP_d4	0.46715	0.452809	0.436421	1.37	0.933581
RAP_d14	RAP_d4	0.319396	0.269005	0.30132	1.2349	0.933581
CCI_d14	CCI_d4	0.0589104	0.057875	0.0528473	1.2745	1.22165
CCI_d4	HP	-0.161638	-0.158185	-0.148351	1.22165	1.37
CCI_d14	HP	-0.103108	-0.10031	-0.0955038	1.2745	1.37
CCI_d4	RAP_d14	-0.0145023	0.0256187	-0.0132506	1.22165	1.2349
CCI_d14	RAP_d14	0.0427058	0.0834938	0.0395967	1.2745	1.2349
HP	RAP_d14	0.141857	0.183804	0.1351	1.37	1.2349

### Sheet: promoter_peaks
group1	group2	Cohens_d	median_difference	mean_difference	mean_group1	mean_group2
CCI_d4	RAP_d4	0.176155	0.171901	0.187723	1.96056	1.77284
CCI_d14	RAP_d4	0.225909	0.211888	0.24628	2.01912	1.77284
HP	RAP_d4	0.416858	0.45092	0.462887	2.23572	1.77284
RAP_d14	RAP_d4	0.749651	0.942508	0.913539	2.68638	1.77284
CCI_d14	CCI_d4	0.0546071	0.0399877	0.0585568	2.01912	1.96056
CCI_d4	HP	-0.252502	-0.27902	-0.275164	1.96056	2.23572
CCI_d14	HP	-0.195158	-0.239032	-0.216608	2.01912	2.23572
CCI_d4	RAP_d14	-0.635224	-0.770607	-0.725816	1.96056	2.68638
CCI_d14	RAP_d14	-0.56107	-0.73062	-0.667259	2.01912	2.68638
HP	RAP_d14	-0.378597	-0.491588	-0.450651	2.23572	2.68638
