## Supplementary material for "Divergent chromatin remodeling in post-sepsis MDSCs underlies MHC class II repression in CCI": Table S4

### Sheet: CCI vs RAP (day 14)
Ingenuity Canonical Pathways	-log P value	Z score
GAIT Translation Signaling Pathway	6.58	2.683
PPAR Signaling	1.6	2.309
Mitochondrial Dysfunction	6.84	1.372
Estrogen-mediated S-phase Entry	1.79	-1.342
ATF4 activates genes in response to endoplasmic reticulum stress	1.72	-1.342
Sirtuin Signaling Pathway	4.16	-1.4
MYC Mediated Apoptosis Signaling	2.64	-1.414
IL-7 Signaling Pathway	2.2	-1.414
DYRK1A Signaling Pathway	6.04	-1.512
Acute Phase Response Signaling	2.05	-1.606
GADD45 Signaling	2.09	-1.667
JAK/STAT Signaling	2.49	-1.732
mTOR Signaling	4.88	-1.807
HIF1α Signaling	3.56	-1.877
Protein Kinase A Signaling	2.61	-1.961
Endoplasmic Reticulum Stress Pathway	2.19	-2
Regulation of cholesterol biosynthesis by SREBP (SREBF)	2.02	-2
Granzyme B Signaling	1.91	-2
Methionine Degradation I (to Homocysteine)	1.64	-2
Chemokine Signaling	2.97	-2.111
April Mediated Signaling	2.56	-2.121
TNFR1 Signaling	2.52	-2.121
Metabolism of nitric oxide: NOS3 activation and regulation	2.62	-2.236
FOXO-mediated transcription	2.39	-2.236
Citric acid cycle (TCA cycle)	2.19	-2.236
TCA Cycle II (Eukaryotic)	2.1	-2.236
Cellular response to mitochondrial stress	2.02	-2.236
α-Adrenergic Signaling	1.87	-2.236
Cell Cycle Control of Chromosomal Replication	1.79	-2.236
D-myo-inositol (1,4,5)-Trisphosphate Biosynthesis	1.79	-2.236
Sulfur amino acid metabolism	1.66	-2.236
TGF-β Signaling	2.35	-2.309
ERK5 Signaling	1.95	-2.333
DNA Methylation and Transcriptional Repression Signaling	1.91	-2.333
FOXO-mediated transcription of cell death genes	3.71	-2.449
Branched-chain amino acid catabolism	2.99	-2.449
Metabolism of cofactors	2.56	-2.449
Peroxisomal lipid metabolism	2.22	-2.449
tRNA Charging	2.22	-2.449
Unfolded Protein Response (UPR)	1.94	-2.449
Lymphotoxin β Receptor Signaling	1.84	-2.449
Superpathway of Methionine Degradation	1.82	-2.449
Thioredoxin Signaling Pathway	1.95	-2.53
ATF6 (ATF6-alpha) activates chaperone genes	6.61	-2.646
Mitochondrial unfolded protein response (UPRmt)	4.37	-2.646
MTOR signalling	3.02	-2.646
Energy dependent regulation of mTOR by LKB1-AMPK	2.93	-2.646
Regulation of TP53 Activity through Acetylation	2.83	-2.646
SWI/SNF chromatin remodelers	2.74	-2.646
TP53 Regulates Transcription of Cell Cycle Genes	1.63	-2.646
ERK/MAPK Signaling	1.97	-2.668
IGF-1 Signaling	4.42	-2.673
14-3-3-mediated Signaling	4.05	-2.673
Autophagy	4.03	-2.746
Complex III assembly	4.07	-2.828
Detoxification of Reactive Oxygen Species	2.93	-2.828
Transcriptional activity of SMAD2/SMAD3:SMAD4 heterotrimer	2.58	-2.828
Complex IV assembly	2.19	-2.828
Pyruvate metabolism	2.14	-2.828
Transcriptional regulation by RUNX2	2.03	-2.828
Interleukin-3, Interleukin-5 and GM-CSF signaling	1.79	-2.828
GM-CSF Signaling	1.68	-2.828
Activation of gene expression by SREBF (SREBP)	3.9	-3
Formation of WDR5-containing histone-modifying complexes	3.2	-3
fMLP Signaling in Neutrophils	2.68	-3.051
IL-1 Signaling	2.32	-3.162
NRF2-mediated Oxidative Stress Response	2.88	-3.3
Natural Killer Cell Signaling	1.78	-3.3
Spliceosomal Cycle	6.62	-3.317
Metabolism of polyamines	3.18	-3.317
Immunogenic Cell Death Signaling Pathway	2.43	-3.317
NIK-->noncanonical NF-kB signaling	3.71	-3.464
TNFR2 non-canonical NF-kB pathway	3.2	-3.464
TP53 Regulates Transcription of DNA Repair Genes	3.14	-3.464
Regulation of RUNX2 expression and activity	2.97	-3.464
Virus Entry via Endocytic Pathways	1.96	-3.464
HSP90 chaperone cycle for steroid hormone receptors in the presence of ligand	4.69	-3.606
Cellular response to hypoxia	3.29	-3.606
NOD1/2 Signaling Pathway	1.71	-3.638
Regulation of mitotic cell cycle	3.18	-3.742
DNA methylation	5.57	-3.873
Metabolism of water-soluble vitamins and cofactors	4.11	-3.873
NAD Signaling Pathway	3.68	-3.873
SIRT1 negatively regulates rRNA expression	4.57	-4
TP53 Regulates Metabolic Genes	4.5	-4
Meiotic recombination	4.38	-4
Transcriptional regulation by RUNX3	3.79	-4
D-myo-inositol-5-phosphate Metabolism	1.74	-4
ISG15 antiviral mechanism	5.99	-4.123
NAP1L1 Transcription Regulation Signaling Pathway	7.46	-4.146
S Phase	6.46	-4.146
Unfolded protein response	11	-4.243
PRC2 methylates histones and DNA	6.9	-4.243
ERCC6 (CSB) and EHMT2 (G9a) positively regulate rRNA expression	6.7	-4.243
3-phosphoinositide Biosynthesis	2.11	-4.243
Nucleosome assembly	7.77	-4.359
Meiotic synapsis	7.05	-4.359
PKR-mediated signaling	5.86	-4.359
DNA Damage/Telomere Stress Induced Senescence	7.8	-4.472
RNA polymerase II transcribes snRNA genes	7.3	-4.472
B-WICH complex positively regulates rRNA expression	6.76	-4.472
C-type lectin receptors (CLRs)	3.44	-4.472
Estrogen Receptor Signaling	2.13	-4.49
Oxidative Stress Induced Senescence	9.17	-4.536
NoRC negatively regulates rRNA expression	6.24	-4.583
Mitotic G1 phase and G1/S transition	4.49	-4.583
Superpathway of Inositol Phosphate Compounds	2.39	-4.583
Senescence-Associated Secretory Phenotype (SASP)	6.36	-4.69
RUNX1 regulates megakaryocyte differentiation and platelet function	8.34	-4.796
Cellular response to heat stress	7.8	-4.796
RNA Polymerase I Transcription	6.98	-4.796
Epigenetic regulation of gene expression by MLL3 and MLL4 complexes	5.53	-4.796
Cyclophilin Signaling Pathway	5.85	-4.802
KEAP1-NFE2L2 pathway	4.99	-4.899
Fc epsilon receptor (FCERI) signaling	2.84	-4.899
Response of EIF2AK4 (GCN2) to amino acid deficiency	6.6	-5
Telomere Maintenance	8.58	-5.196
Mitotic Prophase	7.32	-5.196
Selenoamino acid metabolism	5.21	-5.292
Mitotic Prometaphase	4.55	-5.292
Gene Silencing by RNA	8.7	-5.385
Regulation of endogenous retroelements	8.55	-5.385
RNA Polymerase II Transcription	9.15	-5.568
Mitotic G2-G2/M phases	6.77	-5.745
Transcriptional regulation by RUNX1	9.39	-6
Mitotic Metaphase and Anaphase	7.76	-6.164
Histone Modification Signaling Pathway	12.8	-6.782
Protein Ubiquitination Pathway	15.4	-7.005
Neutrophil degranulation	5.46	-7.348
Cell Cycle Checkpoints	15.1	-7.55
Chromatin modifying enzymes	17.3	-7.616
