## Supplementary material for "Divergent chromatin remodeling in post-sepsis MDSCs underlies MHC class II repression in CCI": Table S5

### Sheet: box_plot_stats
Gene Name	RAP_d4_vs_HP	RAP_d14_vs_HP	RAP_d14_vs_RAP_d4	CCI_d4_vs_HP	CCI_d14_vs_HP	CCI_d14_vs_CCI_d4	CCI_d4_vs_RAP_d4	CCI_d14_vs_RAP_d14	Notes
ARG1	ns	ns	ns	0.0128 (I)	0.0395 (I)	ns	ns	ns	I = increased accessibility in the sample listed first
S100A8	ns	0.0001 (I)	0.0036 (I)	ns	ns	ns	ns	ns	ns = not significant
S100A9	ns	0.0064 (I)	0.0003 (I)	ns	ns	ns	ns	ns
CD274	ns	0.0175 (I)	0 (I)	ns	ns	ns	ns	ns
MMP8	ns	ns	ns	ns	ns	ns	ns	ns
MMP9	ns	ns	ns	ns	ns	ns	ns	ns
NOS2	not tested	not tested	not tested	not tested	not tested	not tested	not tested	not tested	No promoter ATAC-seq peak present in all samples.
HLA-DRA	0.0286 (D)	ns	0 (I)	0.0008 (D)	ns	ns	ns	0.0031 (D)	D = decreased accessibility in the sample listed first
HLA-DRB1	0.0436 (D)	ns	0 (I)	ns	ns	ns	ns	ns	Has a prominent downstream peak in HPs that is absent in all sepsis samples.
CD74	ns	ns	0 (I)	ns	ns	ns	ns	0.001 (D)
HLA-DRB5	not tested	not tested	not tested	not tested	not tested	not tested	not tested	not tested	Low CPM were filtered out before statistical test.
HLA-DQA1	ns	ns	0 (I)	0.0217 (D)	ns	ns	ns	ns
HLA-DQB1	ns	ns	0 (I)	ns	ns	ns	ns	0.0174 (D)
HLA-DPA1	ns	ns	0 (I)	ns	ns	ns	ns	0.0265 (D)
HLA-DPB1	ns	ns	0.0003 (I)	ns	ns	ns	ns	ns
HLA-DMA	ns	ns	0 (I)	ns	ns	ns	ns	0.0166 (D)
HLA-DMB	ns	ns	0 (I)	ns	ns	ns	ns	ns
TAP1	ns	0.006	0 (I)	ns	ns	ns	ns	0.0377 (D)	Two overlapping accessibility peaks at the divergently transcribed TAP1-PSMB9 promoters were quantified.
TAP2	ns	0.0199	0 (I)	ns	ns	ns	ns	ns
B2M	ns	0.0036 (I)	0 (I)	ns	ns	ns	ns	0.0009 (D)
HLA-A	ns	0.008 (I)	0 (I)	ns	ns	ns	ns	0.0116 (D)
CANX	ns	0.006 (I)	0 (I)	ns	ns	ns	ns	ns
HLA-B	ns	ns	0.0001 (I)	ns	ns	ns	ns	ns
HLA-C	ns	ns	0 (I)	ns	ns	ns	ns	ns
HLA-E	ns	0.0292 (D)	0 (I)	ns	ns	ns	ns	0.0223 (D)
TMEM72	ns	ns	ns	ns	ns	ns	ns	ns
OTOS	ns	ns	ns	ns	ns	ns	ns	ns
FBRSL1	ns	ns	ns	ns	ns	ns	ns	ns
