## Supplementary material for "Divergent chromatin remodeling in post-sepsis MDSCs underlies MHC class II repression in CCI": Table S6

### Sheet: Patient Characteristics
	Healthy (n = 9)	Day 4 clinical status				Day 14 clinical status				6 months clinical status
		RAP (n = 5)	CCI (n = 11)	Early death (n = 3)	Significance level	RAP (n = 3)	CCI (n = 8)	Early death (n = 3)	Significance level	RAP (n = 2)	CCI (n = 2)	Significance level
Age, mean (st dev)	53.7 (5.91)	61.4 (13.45)	54.8 (18.72)	48.3 (12.86)	ns	55 (14.42)	56 (22.1)	48.3 (12.86)	ns	63 (5.66)	65.5 (0.71)	*
Sex, male number (percent)	5 (55.6)	5 (100)	7 (63.6)	2 (66.7)	ns	3 (100)	6 (75)	2 (66.7)	ns	2 (100)	1 (50)	ns
Comorbidities (n)	alcohol use (2), HTN (1)	cirrhosis (1), HTN (1)	cirrhosis (2), aortic stenosis (1), atrial fibrillation (2), CHF (1), HTN (3), tobacco use (3), DM (2), COPD (1), chronic renal failure (1)	aortic stenosis (1), OSA (1), DM (1), HTN (1), cirrhosis (3)		HTN (1)	atrial fibrillation (1), aortic stenosis (1), chronic renal failure (1), HTN (2), tobacco use (2), COPD (1), cirrhosis (1)	aortic stenosis (1), OSA (1), DM (1), HTN (1), cirrhosis (3)		HTN (1)	atrial fibrillation (1), DM (1), CHF (1), HTN (1), COPD (1), tobacco use (1)
Primary Sepsis diagnosis (n)	.	abdominal (5)	abdominal (4), pulmonary (5), skin/soft tissue (1), GU (1)	abdominal (2), skin/soft tissue (1)		abdominal (3)	abdominal (5), pulmonary (2), GU (1)	abdominal (2), skin/soft tissue (1)		abdominal (2)	pulmonary (1), skin/soft tissue (1)
Admission diagnosis (n)	.	liver transplant evaluation (1), small bowel obstruction (1), visceral perforation (1)	cirrhosis/liver transplant evaluation (2), planned surgery (2), trauma (1), COPD exacerbation (1)	decompensated cirrhosis (2), AKI (1)		small bowel obstruction (1), visceral perforation (1)	pneumoperitoneum (1), trauma (1), planned surgery (2), decompensated cirrhosis (1)	decompensated cirrhosis (2), AKI (1)		small bowel obstruction (1), visceral perforation (1)	COPD exacerbation (1)
